# MeShClust v3.0: High-quality clustering of DNA sequences using the mean shift algorithm and alignment-free identity scores

**DOI:** 10.1101/2022.01.15.476464

**Authors:** Hani Z. Girgis

## Abstract

**Background:** Tools for accurately clustering biological sequences are among the most important tools in computational biology. Two pioneering tools for clustering sequences are *CD-HIT* and *UCLUST*, both of which are fast and consume reasonable amounts of memory; however, there is a big room for improvement in terms of cluster quality. Motivated by this opportunity for improving cluster quality, we applied the mean shift algorithm in *MeShClust v1.0*. The mean shift algorithm is an instance of unsupervised learning. Its strong theoretical foundation guarantees the convergence to the true cluster centers. Our implementation of the mean shift algorithm in *MeShClust v1.0* was a step forward; however, it was not the original algorithm. In this work, we make progress toward applying the original algorithm while utilizing alignment-free identity scores in a new tool: *MeShClust v3.0*.

**Results:** We evaluated *CD-HIT, MeShClust v1.0, MeShClust v3.0*, and *UCLUST* on 22 synthetic sets and five real sets. These data sets were designed or selected for testing the tools in terms of scalability and different similarity levels among sequences comprising clusters. On the synthetic data sets, *MeShClust v3.0* outperformed the related tools on all sets in terms of cluster quality. On two real data sets obtained from human microbiome and maize transposons, *MeShClust v3.0* outperformed the related tools by wide margins, achieving 55%—300% improvement in cluster quality. On another set that includes degenerate viral sequences, *MeShClust v3.0* came third. On two bacterial sets, *MeShClust v3.0* was the only applicable tool because of the long sequences in these sets. *MeShClust v3.0* requires more time and memory than the related tools; almost all personal computers at the time of this writing can accommodate such requirements. *MeShClust v3.0* can estimate an important parameter that controls cluster membership with high accuracy.

**Conclusions:** These results demonstrate the high quality of clusters produced by *MeShClust v3.0* and its ability to apply the mean shift algorithm to large data sets and long sequences. Because clustering tools are utilized in many studies, providing high-quality clusters will help with deriving accurate biological knowledge.
