## Additional file 1 for "MeShClust v3.0: High-quality clustering of DNA sequences using the mean shift algorithm and alignment-free identity scores"

### Sheet: All
Data	Tool	Threshold	Purity	Jaccard	GMeasure	Percentage	Centers	Time	Time (min)	Memory
60 Short	cdhit	0.6	0.9959	0.3701	0.4986	0.9981	0.01	0:10.83	0.183333	312
60 Short	uclust	0.6	1	0.103	0.2241	0.937	0.01	0:02.61	0.05	20
60 Short	meshclust1	0.6	0.8871	0.8509	0.9095	0.9998	0.04	0:02.62	0.05	130
60 Short	meshclust3	0.6	1	0.9948	0.9974	0.9939	0.28	5:19.49	5.31667	6048
60 Short	meshclust3_controlled	0	1	0.9933	0.9966	0.9923	0.62	6:53.72	6.9	6077
70 Short	cdhit	0.7	1	0.1975	0.3583	0.9935	0	0:28.05	0.466667	313
70 Short	uclust	0.7	1	0.0714	0.1907	0.832	0	0:03.88	0.0666667	25
70 Short	meshclust1	0.7	0.979	0.9738	0.9859	1	0.01	0:02.73	0.05	133
70 Short	meshclust3	0.7	1	0.9915	0.9957	0.9907	0.5	5:57.04	5.95	6892
70 Short	meshclust3_controlled	0	1	0.9909	0.9954	0.9901	0.41	9:26.96	9.45	6927
80 Short	cdhit	0.8	1	0.1941	0.3587	0.9947	0	0:10.34	0.166667	313
80 Short	uclust	0.8	1	0.0753	0.1911	0.7816	0	0:03.46	0.05	27
80 Short	meshclust1	0.8	1	0.998	0.999	0.9984	0.05	0:02.89	0.05	132
80 Short	meshclust3	0.8	1	0.9911	0.9955	0.9918	0.29	4:14.07	4.23333	6470
80 Short	meshclust3_controlled	0	1	0.9874	0.9936	0.9872	0.48	7:44.99	7.75	6500
90 Short	cdhit	0.9	1	0.3648	0.5246	0.998	0	0:00.93	0.0166667	313
90 Short	uclust	0.9	1	0.0546	0.1743	0.8257	0	0:01.93	0.0333333	27
90 Short	meshclust1	0.9	1	0.8534	0.8771	0.9836	0.03	0:03.28	0.05	133
90 Short	meshclust3	0.9	1	0.9984	0.9992	0.9986	0.61	2:35.99	2.6	6544
90 Short	meshclust3_controlled	0	1	0.9994	0.9997	0.9996	0.51	3:32.16	3.53333	6575
95 Short	cdhit	0.95	1	0.5637	0.6364	0.9984	0	0:00.84	0.0166667	312
95 Short	uclust	0.95	1	0.0586	0.1863	0.913	0	0:01.19	0.0166667	22
95 Short	meshclust1	0.95	1	0.7238	0.7605	0.9947	0.02	0:02.76	0.05	130
95 Short	meshclust3	0.95	1	0.9993	0.9997	0.9994	0.85	0:51.88	0.866667	6025
95 Short	meshclust3_controlled	0	1	0.9999	0.9999	0.9999	0.61	2:41.56	2.7	6054
97 Short	cdhit	0.97	1	0.6704	0.729	0.9991	0	0:00.96	0.0166667	311
97 Short	uclust	0.97	1	0.0833	0.2174	0.9533	0	0:00.81	0.0166667	19
97 Short	meshclust1	0.97	0.9997	0.8128	0.8388	0.9964	0	0:02.49	0.0333333	129
97 Short	meshclust3	0.97	1	0.9997	0.9999	0.9998	0.77	0:30.75	0.516667	5265
97 Short	meshclust3_controlled	0	1	1	1	1	0.84	1:29.76	1.5	5297
60 Medium	cdhit	0.6	1	0.1091	0.251	0.9632	0	13:58.64	13.9833	350
60 Medium	uclust	0.6	1	0.238	0.3611	0.8568	0	0:20.10	0.333333	60
60 Medium	meshclust1	0.6	0.9979	0.8884	0.9171	0.9996	0.59	0:16.04	0.266667	185
60 Medium	meshclust3	0.6	1	0.9996	0.9998	0.9995	0.89	15:57.70	15.9667	5127
60 Medium	meshclust3_controlled	0	1	0.9972	0.9986	0.9968	0.81	20:28.60	20.4833	5166
70 Medium	cdhit	0.7	1	0.0562	0.1886	0.8727	0.01	46:08.43	46.1333	363
70 Medium	uclust	0.7	1	0.1811	0.3069	0.7197	0	0:23.55	0.4	87
70 Medium	meshclust1	0.7	1	0.9707	0.9785	0.9999	0.59	0:15.48	0.25	186
70 Medium	meshclust3	0.7	1	0.9997	0.9998	0.9996	0.93	14:33.18	14.55	5421
70 Medium	meshclust3_controlled	0	1	0.9985	0.9992	0.9979	0.3	19:36.16	19.6	5461
80 Medium	cdhit	0.8	1	0.0428	0.1709	0.8461	0.01	1:13:15	73.25	375
80 Medium	uclust	0.8	1	0.1759	0.31	0.6721	0	0:20.55	0.35	106
80 Medium	meshclust1	0.8	1	1	1	1	0.51	0:16.99	0.283333	204
80 Medium	meshclust3	0.8	1	0.9985	0.9992	0.9983	0.99	11:42.14	11.7	6766
80 Medium	meshclust3_controlled	0	1	0.9984	0.9992	0.9981	0.83	22:25.21	22.4167	6817
90 Medium	cdhit	0.9	1	0.0488	0.1843	0.9383	0.03	38:20.73	38.35	363
90 Medium	uclust	0.9	1	0.0404	0.1587	0.6728	0.01	0:12.34	0.2	109
90 Medium	meshclust1	0.9	1	0.9924	0.9961	0.9929	0.26	0:16.38	0.266667	202
90 Medium	meshclust3	0.9	1	0.9998	0.9999	0.9998	0.92	7:16.54	7.28333	6976
90 Medium	meshclust3_controlled	0	1	0.999	0.9995	0.9988	0.72	17:31.96	17.5333	7026
95 Medium	cdhit	0.95	1	0.0835	0.2433	0.9871	0	0:31.79	0.533333	361
95 Medium	uclust	0.95	1	0.0341	0.1492	0.612	0	0:12.34	0.2	143
95 Medium	meshclust1	0.95	1	0.9522	0.9673	0.9804	0.15	0:20.45	0.333333	224
95 Medium	meshclust3	0.95	1	1	1	1	1	5:19.90	5.33333	8907
95 Medium	meshclust3_controlled	0	1	1	1	1	0.99	18:10.35	18.1667	8958
97 Medium	cdhit	0.97	1	0.202	0.3923	0.9974	0.01	0:14.19	0.233333	349
97 Medium	uclust	0.97	1	0.0364	0.1499	0.5939	0	0:09.95	0.166667	122
97 Medium	meshclust1	0.97	1	0.8629	0.8913	0.9637	0.05	0:18.66	0.316667	198
97 Medium	meshclust3	0.97	1	1	1	1	1	2:27.17	2.45	6659
97 Medium	meshclust3_controlled	0	1	1	1	1	1	13:36.98	13.6167	6708
60 Long	cdhit	0.6	1	0.063	0.1889	0.8695	0.01	2:25:28	145.467	411
60 Long	uclust	0.6	1	0.3891	0.4847	0.8671	0.01	0:57.64	0.966667	131
60 Long	meshclust1	0.6	0.9996	0.9514	0.9686	0.9999	0.97	0:58.18	0.966667	265
60 Long	meshclust3	0.6	1	0.9998	0.9999	0.9997	0.99	26:24.31	26.4	6759
60 Long	meshclust3_controlled	0	1	0.9986	0.9993	0.9984	1	18:24.96	18.4167	6809
70 Long	cdhit	0.7	1	0.0457	0.1729	0.7166	0.02	4:56:23	296.383	421
70 Long	uclust	0.7	1	0.3245	0.4446	0.7542	0.01	0:57.52	0.966667	153
70 Long	meshclust1	0.7	1	0.9706	0.9809	0.9999	0.98	0:55.93	0.933333	243
70 Long	meshclust3	0.7	1	0.9999	1	0.9999	0.98	2:12.53	2.21667	5349
70 Long	meshclust3_controlled	0	1	0.9991	0.9995	0.9289	0.78	12:21.67	12.3667	5398
80 Long	cdhit	0.8	1	0.0339	0.157	0.6824	0.02	5:56:52	356.867	433
80 Long	uclust	0.8	1	0.253	0.3924	0.6719	0.01	0:48.63	0.816667	181
80 Long	meshclust1	0.8	1	0.9708	0.9787	0.9999	0.94	0:52.42	0.866667	259
80 Long	meshclust3	0.8	1	0.9989	0.9994	0.9986	0.62	13:59.70	14	6529
80 Long	meshclust3_controlled	0	1	0.9983	0.9992	0.9979	0.68	24:26.57	24.45	6577
90 Long	cdhit	0.9	1	0.028	0.1449	0.7682	0.01	5:13:16	313.267	430
90 Long	uclust	0.9	1	0.0449	0.1591	0.6786	0.01	0:29.39	0.483333	205
90 Long	meshclust1	0.9	1	0.9423	0.9581	0.9989	0.81	0:50.31	0.833333	272
90 Long	meshclust3	0.9	1	1	1	1	0.54	8:41.89	8.7	7846
90 Long	meshclust3_controlled	0	1	1	1	1	0.95	20:07.26	20.1167	7900
95 Long	cdhit	0.95	1	0.0356	0.1632	0.8836	0	1:05:32	65.5333	421
95 Long	uclust	0.95	1	0.0415	0.1617	0.5734	0	0:23.99	0.4	236
95 Long	meshclust1	0.95	1	0.9249	0.9529	0.9762	0.8	1:03.73	1.06667	262
95 Long	meshclust3	0.95	1	1	1	1	0.94	4:37.93	4.63333	6344
95 Long	meshclust3_controlled	0	1	1	1	1	0.95	7:52.48	7.86667	6392
97 Long	cdhit	0.97	1	0.0655	0.2168	0.9757	0.01	5:32.94	5.55	397
97 Long	uclust	0.97	1	0.0374	0.1557	0.4881	0.01	0:22.57	0.383333	252
97 Long	meshclust1	0.97	1	0.9674	0.9759	0.9864	0.6	0:54.55	0.916667	256
97 Long	meshclust3	0.97	1	0.9999	1	0.9999	0.83	2:33.84	2.56667	6179
97 Long	meshclust3_controlled	0	1	1	1	1	0.98	7:36.19	7.6	6232
80 Numerous	cdhit	0.8	1	0.2331	0.3945	0.9949	0.0006	2:34:30	154.5	935
80 Numerous	uclust	0.8	1	0.0692	0.1881	0.7973	0.0004	19:19.94	19.3333	887
80 Numerous	meshclust1	0.8	1	0.9965	0.9972	0.9993	0.0254	13:10.64	13.1833	2606
80 Numerous	meshclust3	0.8	1	0.9824	0.9904	0.988	0.1516	5:59:45	359.75	12934
80 Numerous	meshclust3_controlled	0	1	0.9441	0.9696	0.9564	0.1456	6:46:06	406.1	14322
90 Numerous	cdhit	0.9	1	0.4139	0.5566	0.9981	0.0002	1:27.71	1.46667	937
90 Numerous	uclust	0.9	1	0.0557	0.1767	0.8543	0.0002	4:25.22	4.41667	821
90 Numerous	meshclust1	0.9	1	0.8486	0.8696	0.9844	0.0068	34:38.67	34.65	2671
90 Numerous	meshclust3	0.9	1	0.9932	0.9956	0.9974	0.1592	3:44:37	224.617	12996
90 Numerous	meshclust3_controlled	0	1	0.9847	0.9902	0.9921	0.1528	2:47:28	167.467	12906
95 Numerous	cdhit	0.95	1	0.5804	0.6522	0.9985	0.0008	1:06.69	1.11667	931
95 Numerous	uclust	0.95	1	0.0593	0.1885	0.926	0.0006	1:49.05	1.81667	685
95 Numerous	meshclust1	0.95	1	0.721	0.7561	0.9883	0.0022	18:18.16	18.3	2648
95 Numerous	meshclust3	0.95	1	0.994	0.9953	0.9989	0.1666	1:31:42	91.7	13230
95 Numerous	meshclust3_controlled	0	1	0.9981	0.9986	0.9994	0.1612	1:05:19	65.3167	12874
97 Numerous	cdhit	0.97	1	0.7027	0.7523	0.9992	0	1:00.21	1	930
97 Numerous	uclust	0.97	1	0.0982	0.2307	0.9719	0	1:12.27	1.2	541
97 Numerous	meshclust1	0.97	0.9828	0.655	0.7136	0.9949	0.0008	10:06.35	10.1	2630
97 Numerous	meshclust3	0.97	1	0.9954	0.9964	0.9995	0.1212	36:56.00	36.9333	13116
97 Numerous	meshclust3_controlled	0	1	1	1	1	0.1504	43:47.38	43.7833	13393

### Sheet: Numerous
Data	Tool	Threshold	Purity	Jaccard	GMeasure	Quality	Percentage	Centers	Time (min)	Memory
80 Numerous	cdhit	0.8	1	0.2331	0.3945	0.3834	0.9949	0.0006	154.5	935
80 Numerous	meshclust1	0.8	1	0.9965	0.9972	0.9979	0.9993	0.0254	13.1833	2606
80 Numerous	meshclust3	0.8	1	0.9824	0.9904	0.9909	0.988	0.1516	359.75	12934
80 Numerous	meshclust3_controlled	0	1	0.9441	0.9696	0.9707	0.9564	0.1456	406.1	14322
80 Numerous	uclust	0.8	1	0.0692	0.1881	0.1445	0.7973	0.0004	19.3333	887
90 Numerous	cdhit	0.9	1	0.4139	0.5566	0.5755	0.9981	0.0002	1.46667	937
90 Numerous	meshclust1	0.9	1	0.8486	0.8696	0.9013	0.9844	0.0068	34.65	2671
90 Numerous	meshclust3	0.9	1	0.9932	0.9956	0.9963	0.9974	0.1592	224.617	12996
90 Numerous	meshclust3_controlled	0	1	0.9847	0.9902	0.9916	0.9921	0.1528	167.467	12906
90 Numerous	uclust	0.9	1	0.0557	0.1767	0.1219	0.8543	0.0002	4.41667	821
95 Numerous	cdhit	0.95	1	0.5804	0.6522	0.7049	0.9985	0.0008	1.11667	931
95 Numerous	meshclust1	0.95	1	0.721	0.7561	0.8087	0.9883	0.0022	18.3	2648
95 Numerous	meshclust3	0.95	1	0.994	0.9953	0.9964	0.9989	0.1666	91.7	13230
95 Numerous	meshclust3_controlled	0	1	0.9981	0.9986	0.9989	0.9994	0.1612	65.3167	12874
95 Numerous	uclust	0.95	1	0.0593	0.1885	0.1295	0.926	0.0006	1.81667	685
97 Numerous	cdhit	0.97	1	0.7027	0.7523	0.7995	0.9992	0	1	930
97 Numerous	meshclust1	0.97	0.983	0.655	0.7136	0.7604	0.9949	0.0008	10.1	2630
97 Numerous	meshclust3	0.97	1	0.9954	0.9964	0.9973	0.9995	0.1212	36.9333	13116
97 Numerous	meshclust3_controlled	0	1	1	1	1	1	0.1504	43.7833	13393
97 Numerous	uclust	0.97	1	0.0982	0.2307	0.1933	0.9719	0	1.2	541
All	cdhit	All	1	0.4825	0.5889	0.6158	0.9977	0.0004	39.5208	0.9114
All	meshclust1	All	0.9958	0.8053	0.8341	0.8671	0.9917	0.0088	19.0583	2.5769
All	meshclust3	All	1	0.9913	0.9944	0.9952	0.996	0.1497	178.25	12.7627
All	meshclust3_controlled	All	1	0.9817	0.9896	0.9903	0.987	0.1525	170.667	13.0603
All	uclust	All	1	0.0706	0.196	0.1473	0.8874	0.0003	6.6917	0.7163

### Sheet: 60–70%
Data	Tool	Threshold	Purity	Jaccard	GMeasure	Quality	Percentage	Centers	Time (min)	Memory
60 Short	cdhit	0.6	0.9959	0.3701	0.4986	0.5252	0.9981	0.01	0.183333	312
60 Short	meshclust1	0.6	0.8871	0.8509	0.9095	0.8818	0.9998	0.04	0.05	130
60 Short	meshclust3	0.6	1	0.9948	0.9974	0.9974	0.9939	0.28	5.31667	6048
60 Short	meshclust3_controlled	0	1	0.9933	0.9966	0.9966	0.9923	0.62	6.9	6077
60 Short	uclust	0.6	1	0.103	0.2241	0.1977	0.937	0.01	0.05	20
70 Short	cdhit	0.7	1	0.1975	0.3583	0.3388	0.9935	0	0.466667	313
70 Short	meshclust1	0.7	0.979	0.9738	0.9859	0.9795	1	0.01	0.05	133
70 Short	meshclust3	0.7	1	0.9915	0.9957	0.9957	0.9907	0.5	5.95	6892
70 Short	meshclust3_controlled	0	1	0.9909	0.9954	0.9954	0.9901	0.41	9.45	6927
70 Short	uclust	0.7	1	0.0714	0.1907	0.1482	0.832	0	0.0666667	25
60 Medium	cdhit	0.6	1	0.1091	0.251	0.212	0.9632	0	13.9833	350
60 Medium	meshclust1	0.6	0.9979	0.8884	0.9171	0.9322	0.9996	0.59	0.266667	185
60 Medium	meshclust3	0.6	1	0.9996	0.9998	0.9998	0.9995	0.89	15.9667	5127
60 Medium	meshclust3_controlled	0	1	0.9972	0.9986	0.9986	0.9968	0.81	20.4833	5166
60 Medium	uclust	0.6	1	0.238	0.3611	0.3764	0.8568	0	0.333333	60
70 Medium	cdhit	0.7	1	0.0562	0.1886	0.1245	0.8727	0.01	46.1333	363
70 Medium	meshclust1	0.7	1	0.9707	0.9785	0.9829	0.9999	0.59	0.25	186
70 Medium	meshclust3	0.7	1	0.9997	0.9998	0.9998	0.9996	0.93	14.55	5421
70 Medium	meshclust3_controlled	0	1	0.9985	0.9992	0.9992	0.9979	0.3	19.6	5461
70 Medium	uclust	0.7	1	0.1811	0.3069	0.3067	0.7197	0	0.4	87
60 Long	cdhit	0.6	1	0.063	0.1889	0.1353	0.8695	0.01	145.467	411
60 Long	meshclust1	0.6	0.9996	0.9514	0.9686	0.9728	0.9999	0.97	0.966667	265
60 Long	meshclust3	0.6	1	0.9998	0.9999	0.9999	0.9997	0.99	26.4	6759
60 Long	meshclust3_controlled	0	1	0.9986	0.9993	0.9993	0.9984	1	18.4167	6809
60 Long	uclust	0.6	1	0.3891	0.4847	0.5326	0.8671	0.01	0.966667	131
70 Long	cdhit	0.7	1	0.0457	0.1729	0.1047	0.7166	0.02	296.383	421
70 Long	meshclust1	0.7	1	0.9706	0.9809	0.9837	0.9999	0.98	0.933333	243
70 Long	meshclust3	0.7	1	0.9999	1	1	0.9999	0.98	2.21667	5349
70 Long	meshclust3_controlled	0	1	0.9991	0.9995	0.9995	0.9289	0.78	12.3667	5398
70 Long	uclust	0.7	1	0.3245	0.4446	0.4739	0.7542	0.01	0.966667	153
All	cdhit	All	0.9993	0.1403	0.2764	0.2401	0.9023	0.0083	83.7694	0.3532
All	meshclust1	All	0.9773	0.9343	0.9568	0.9555	0.9999	0.53	0.4194	0.1859
All	meshclust3	All	1	0.9976	0.9988	0.9988	0.9972	0.7617	11.7333	5.7936
All	meshclust3_controlled	All	1	0.9963	0.9981	0.9981	0.9841	0.6533	14.5361	5.833
All	uclust	All	1	0.2179	0.3354	0.3393	0.8278	0.005	0.4639	0.0775

### Sheet: 80–97%
Data	Tool	Threshold	Purity	Jaccard	GMeasure	Quality	Percentage	Centers	Time (min)	Memory
80 Short	cdhit	0.8	0.9947	0.1941	0.3587	0.335377	0.9947	0	0.183333	313
80 Short	meshclust1	0.8	0.9984	0.998	0.999	0.998466	0.9984	0.05	0.05	132
80 Short	meshclust3	0.8	0.9918	0.9911	0.9955	0.992796	0.9918	0.29	4.11667	6470
80 Short	meshclust3_controlled	0	0.9872	0.9874	0.9936	0.989391	0.9872	0.48	7.5	6500
80 Short	uclust	0.8	0.7816	0.0753	0.1911	0.151573	0.7816	0	0.0666667	27
90 Short	cdhit	0.9	0.998	0.3648	0.5246	0.531025	0.998	0	0.0166667	313
90 Short	meshclust1	0.9	0.9837	0.8609	0.8841	0.906553	0.9837	0.03	0.05	133
90 Short	meshclust3	0.9	0.9986	0.9984	0.9992	0.998733	0.9986	0.61	2.63333	6544
90 Short	meshclust3_controlled	0	0.9996	0.9994	0.9997	0.999567	0.9996	0.51	3.55	6575
90 Short	uclust	0.9	0.8257	0.0546	0.1743	0.118749	0.8257	0	0.0333333	27
95 Short	cdhit	0.95	0.9984	0.5637	0.6364	0.690142	0.9984	0	0.0166667	312
95 Short	meshclust1	0.95	0.9949	0.6933	0.7308	0.786191	0.9949	0.02	0.05	130
95 Short	meshclust3	0.95	0.9994	0.9993	0.9997	0.999467	0.9994	0.85	0.883333	6025
95 Short	meshclust3_controlled	0	0.9999	0.9999	0.9999	0.9999	0.9999	0.61	2.66667	6054
95 Short	uclust	0.95	0.913	0.0586	0.1863	0.127509	0.913	0	0.0166667	22
97 Short	cdhit	0.97	0.9991	0.6704	0.729	0.776339	0.9991	0	0.0166667	311
97 Short	meshclust1	0.97	0.9961	0.8265	0.8496	0.884731	0.9963	0	0.0333333	129
97 Short	meshclust3	0.97	0.9998	0.9997	0.9999	0.9998	0.9998	0.77	0.5	5265
97 Short	meshclust3_controlled	0	1	1	1	1	1	0.84	1.46667	5297
97 Short	uclust	0.97	0.9533	0.0833	0.2174	0.169937	0.9533	0	0.0166667	19
80 Medium	cdhit	0.8	0.8461	0.0428	0.1709	0.0986915	0.8461	0.01	72.5833	375
80 Medium	meshclust1	0.8	1	1	1	1	1	0.51	0.283333	204
80 Medium	meshclust3	0.8	0.9983	0.9985	0.9992	0.998667	0.9983	0.99	11.3833	6766
80 Medium	meshclust3_controlled	0	0.9981	0.9984	0.9992	0.998566	0.9981	0.83	22.05	6817
80 Medium	uclust	0.8	0.6721	0.1759	0.31	0.288497	0.6721	0	0.35	106
90 Medium	cdhit	0.9	0.9383	0.0488	0.1843	0.111179	0.9383	0.03	38.0333	364
90 Medium	meshclust1	0.9	0.9929	0.9924	0.9961	0.993797	0.9929	0.26	0.283333	202
90 Medium	meshclust3	0.9	0.9998	0.9998	0.9999	0.999833	0.9998	0.92	7.16667	6976
90 Medium	meshclust3_controlled	0	0.9988	0.999	0.9995	0.9991	0.9988	0.72	17.3333	7026
90 Medium	uclust	0.9	0.6728	0.0404	0.1587	0.0921942	0.6728	0.01	0.2	109
95 Medium	cdhit	0.95	0.9871	0.0835	0.2433	0.175446	0.9871	0	0.533333	361
95 Medium	meshclust1	0.95	0.9804	0.9521	0.9672	0.966428	0.9804	0.15	0.35	224
95 Medium	meshclust3	0.95	1	1	1	1	1	1	5.26667	8907
95 Medium	meshclust3_controlled	0	1	1	1	1	1	0.99	17.9333	8958
95 Medium	uclust	0.95	0.612	0.0341	0.1492	0.0796561	0.612	0	0.2	143
97 Medium	cdhit	0.97	0.9974	0.202	0.3923	0.352851	0.9974	0.01	0.216667	349
97 Medium	meshclust1	0.97	0.9637	0.8629	0.8913	0.904021	0.9637	0.05	0.3	199
97 Medium	meshclust3	0.97	1	1	1	1	1	1	2.45	6659
97 Medium	meshclust3_controlled	0	1	1	1	1	1	1	13.6833	6708
97 Medium	uclust	0.97	0.5939	0.0364	0.1499	0.0837347	0.5939	0	0.166667	122
80 Long	cdhit	0.8	0.6824	0.0339	0.157	0.0803571	0.6824	0.02	356.4	433
80 Long	meshclust1	0.8	0.9999	0.9708	0.9787	0.982981	0.9999	0.94	0.883333	259
80 Long	meshclust3	0.8	0.9986	0.9989	0.9994	0.998967	0.9986	0.62	13.6833	6529
80 Long	meshclust3_controlled	0	0.998	0.9984	0.9992	0.998533	0.998	0.69	24.2167	6577
80 Long	uclust	0.8	0.6719	0.253	0.3924	0.375502	0.6719	0.01	0.816667	181
90 Long	cdhit	0.9	0.7682	0.028	0.1449	0.0683101	0.7682	0.01	312.917	430
90 Long	meshclust1	0.9	0.9989	0.9423	0.9581	0.965852	0.9989	0.81	0.85	272
90 Long	meshclust3	0.9	1	1	1	1	1	0.54	8.46667	7846
90 Long	meshclust3_controlled	0	1	1	1	1	1	0.95	19.8667	7900
90 Long	uclust	0.9	0.6786	0.0449	0.1591	0.0998978	0.6786	0.01	0.483333	205
95 Long	cdhit	0.95	0.8836	0.0356	0.1632	0.0848679	0.8836	0	65.6	421
95 Long	meshclust1	0.95	0.9762	0.9249	0.9529	0.95087	0.9762	0.8	1.06667	262
95 Long	meshclust3	0.95	1	1	1	1	1	0.94	4.55	6345
95 Long	meshclust3_controlled	0	1	1	1	1	1	0.95	7.75	6393
95 Long	uclust	0.95	0.5734	0.0415	0.1617	0.0936778	0.5734	0	0.4	236
97 Long	cdhit	0.97	0.9757	0.0655	0.2168	0.143509	0.9757	0.01	5.55	397
97 Long	meshclust1	0.97	0.9858	0.966	0.9748	0.975466	0.9858	0.6	0.916667	256
97 Long	meshclust3	0.97	0.9999	0.9999	1	0.999933	0.9999	0.83	2.53333	6180
97 Long	meshclust3_controlled	0	1	1	1	1	1	0.98	7.51667	6233
97 Long	uclust	0.97	0.4881	0.0374	0.1557	0.0852047	0.4881	0.01	0.383333	252
All	cdhit	All	0.9224	0.1944	0.3268	0.2873	0.9224	0.0075	71.0056	0.3564
All	meshclust1	All	0.9892	0.9158	0.9319	0.9429	0.9893	0.3517	0.4264	0.1955
All	meshclust3	All	0.9989	0.9988	0.9994	0.999	0.9989	0.78	5.3028	6.5521
All	meshclust3_controlled	All	0.9985	0.9985	0.9993	0.9988	0.9985	0.7958	12.1278	6.5949
All	uclust	All	0.703	0.078	0.2005	0.1472	0.703	0.0033	0.2611	0.1179
